# Blue turns to grey - Palaeogenomic insights into the evolutionary history and extinction of the blue antelope (*Hippotragus leucophaeus*)

**DOI:** 10.1101/2022.04.12.487785

**Authors:** Elisabeth Hempel, Faysal Bibi, J. Tyler Faith, Klaus-Peter Koepfli, Achim M. Klittich, David A. Duchêne, James S. Brink, Daniela C. Kalthoff, Love Dalén, Michael Hofreiter, Michael V. Westbury

**Author notes:** deceased (James S. Brink). shared senior authorship (Michael Hofreiter, Michael V. Westbury). Corresponding author: Elisabeth Hempel.

## Abstract

The blue antelope (*Hippotragus leucophaeus*) is the only large African mammal species to have become extinct in historical times, yet no nuclear genomic information is available for this species. A recent study showed that many alleged blue antelope museum specimens are either roan (*H. equinus*) or sable (*H. niger*) antelopes, further reducing the possibilities for obtaining genomic information for this extinct species. While the blue antelope has a rich fossil record from South Africa, climatic conditions in the region are unfavourable to the preservation of ancient DNA. Nevertheless, we recovered two blue antelope draft genomes, one at 3.4x mean coverage from a historical specimen (~200 years old) and one at 2.1x mean coverage from a fossil specimen dating to 9,800–9,300 cal BP, making it currently the oldest palaeogenome from Africa. Phylogenomics show that blue and sable antelope are sister species, confirming previous mitogenomic results, and demonstrate ancient gene flow from roan into blue antelope. We show that blue antelope genomic diversity was much lower than in roan and sable antelopes, indicative of a low population size since at least the early Holocene. This supports observations from the fossil record documenting major decreases in the abundance of blue antelope after the Pleistocene-Holocene transition. Finally, the persistence of this species throughout the Holocene despite low population size suggests that colonial-era human impact was likely a decisive factor in the blue antelope’s extinction.
