## Supplementary file S2 for "Blue turns to grey - Palaeogenomic insights into the evolutionary history and extinction of the blue antelope (*Hippotragus leucophaeus*)"

### Sheet: blue_antelope_nuclear
Supplementary table S2. Paired-end (PE) and single-end (SE) sequencing results from the fossil (NBC RB4 D3) and historical (NRM 590107) blue antelope (Hippotragus leucophaeus) samples mapped to the nuclear genome assembly of the scimitar-horned oryx (Oryx dammah, https://www.dnazoo.org/assemblies/Oryx_dammah, Humble et al. 2020). Only merged reads were used. The paired-end run of NBC RB4 D3 was s…
Sample ID	Run #	Sequencing mode	Total reads	Total read pairs	Reads/pairs <30bp	Reads/pairs <30bp %	# reads/pairs for mapping	% reads/pairs for mapping	# mapped reads/pairs	% mapped reads/pairs	# uniquely mapped reads & pairs	% uniquely mapped reads & pairs	# mapped bp	Coverage
NBC RB4 D3	1 - SRRxxxx	SE	30809643	-	10706377	34.7501	20103266	65.2499	2265139	7.35205	-	-	-	-
	2 - SRRxxxxxx, SRRxxxxxx, SRRxxxxxx & SRRxxxxxx	PE	5731432116	2865716058	964173236	33.6451	1702053801	59.3937	199539520	6.96299	-	-	-	-
	total		5762241759	-	-	-	3424210868	59.425	401344179	6.96507	101056475	3.48889	5814909342	2.14
NRM 590107	1-4 - SRRxxxxxx-xxxxxx & SRRxxxxxx	SE	979050310	-	307473599	31.4053	671576711	68.5947	357943841	36.5603	-	-	-	-
	5 - SRR18753915	PE	1638242800	819121400	277424874	16.9343	534200598	65.2163	287957855	35.1545	-	-	-	-
	total		2617293110	-	-	-	1739977907	66.4801	933859551	35.6804	228180763	12.6896	9364847815	3.44

### Sheet: blue_antelope_mito
Supplementary table S3. Paired-end (PE) and single-end (SE) sequencing results from the fossil (NBC RB4 D3) blue antelope sample mapped to the mitochondrial genome of the blue antelope (Hippotragus leucophaeus, MW222233, Hempel et al. 2021a). Only merged reads were used. “Shifted” refers to the second mapping to a reference with 200 bp shifted from the end to the beginning of the reference. The p…
Sample ID	Run #	Sequencing mode	Total reads	Total read pairs	Reads/pairs <30bp	Reads/pairs <30bp %	# reads/pairs for mapping	% reads/pairs for mapping	# mapped reads/pairs	% mapped reads/pairs	# uniquely mapped reads & pairs	% uniquely mapped reads & pairs	# mapped bp	Coverage
NBC RB4 D3	1 - SRRxxxx	SE	30809643	-	10706377	34.7501	20103266	65.2499	1734	0.00562811	-	-	-	-
	2 - SRRxxxxxx, SRRxxxxxx, SRRxxxxxx & SRRxxxxxx	PE	5731432116	2865716058	964173236	33.6451	1702053801	59.3937	156818	0.00547221	-	-	-	-
	total		5762241759	-	-		3424210868	59.425	315370	0.00547304	76588	0.00264413	3875364	234.67
NBC RB4 D3 shifted	1 - SRRxxxx	SE	30809643	-	10706377	34.7501	20103266	65.2499	1732	0.00562162	-	-	-	-
	2 - SRRxxxxxx, SRRxxxxxx, SRRxxxxxx & SRRxxxxxx	PE	5731432116	2865716058	964173236	33.6451	1702053801	59.3937	156770	0.00547054	-	-	-	-
	total		5762241759	-	-		3424210868	59.425	315272	0.00547134	76579	0.00264382	3875411	234.67

### Sheet: comparison_contemporary_nuclear
Supplementary table S4. Paired-end sequencing results for the roan (Hippotragus equinus, Gonçalves et al. 2021) and sable antelope (Hippotragus niger, Koepfli et al. 2019) and the scimitar-horned oryx (Oryx dammah, Humble et al. 2020), mapped to the nuclear genome assembly of the scimitar-horned oryx (https://www.dnazoo.org/assemblies/Oryx_dammah, Humble et al. 2020). Merged and unmerged reads we…
Species	Sample ID	SRR	Total reads	Total read pairs	Pairs <30bp	Pairs <30bp %	# reads for mapping	% reads for mapping	# mapped reads & pairs	# mapped merged (from bam file)	# mapped unmerged (from bam file)	% mapped reads & pairs	# uniquely mapped reads & pairs	# mapped bp	Coverage
Scimitar-horned oryx	SB20612	SRR11529474	1349436624	674718312	2466402	0.365545	1344503820	99.6345	693050180	35859196	621331788	51.3585	586141613	80774094918	29.7
Sable antelope	SB2152	SRR8366605-SRR8366607	1164754760	582377380	154452	0.0265209	1164445856	99.9735	674040535	38769487	596501561	57.8697	630786221	65920605334	24.23
	SB134	SRR8366679	214204982	107102491	1362	0.00127168	214202258	99.9987	125759237	1896618	121966001	58.7098	122848157	12459305742	4.58
	SB381	SRR8366678	197976540	98988270	1688	0.00170525	197973164	99.9983	127122033	28	127121977	64.2107	125541146	12608075577	4.64
	SB1954	SRR8366681	204366252	102183126	2216	0.00216866	204361820	99.9978	116570068	1632021	113306026	57.0398	114341912	11586560406	4.26
	SB2027	SRR8366680	201869154	100934577	990	0.000980833	201867174	99.999	120281523	1286077	117709369	59.5839	118443865	11969543787	4.4
	SB2130	SRR8366677	201465082	100732541	1038	0.00103045	201463006	99.999	128327076	1154445	126018186	63.6969	126525490	12776473774	4.7
	HN216	received directly from Koepfli et al. (2019)	274379884	137189942	47720	0.0347839	274284444	99.9652	134041812	2619567	128802678	48.8526	125320668	15972549128	5.87
	HN250		281519174	140759587	40367	0.028678	281438440	99.9713	155502066	3106728	149288610	55.2368	145313729	18453514895	6.78
Roan antelope	10954	received directly from Gonçalves et al. (2021)	1703570304	851785152	2969983	0.348677	1697630338	99.6513	670935580	79446217	512043146	39.3841	442561653	66432449810	24.42
	He95	SRR13201332	267882650	133941325	61723	0.0460821	267759204	99.9539	159256912	30846674	97563564	59.4503	115722902	19535862913	7.18
	He108	SRR13201333	252613972	126306986	101574	0.0804184	252410824	99.9196	153198629	9416697	134365235	60.6454	129155947	20155853188	7.4

### Sheet: comparison_contemporary_mito
Supplementary table S5. Paired-end sequencing results for the roan (Hippotragus equinus, Gonçalves et al. 2021) and sable antelope (Hippotragus niger, Koepfli et al. 2019) and the scimitar-horned oryx (Oryx dammah, Humble et al. 2020) mapped to the mitochondrial genome assembly of the roan and sable antelope and the scimitar-horned oryx (JN632647, JN632648, JN632677; Hassanin et al. 2012). Merged…
Species	Sample ID	SRR	Total reads	Total read pairs	Pairs <30bp	Pairs <30bp %	# reads for mapping	% reads for mapping	# mapped reads	# mapped merged (from bam file)	# mapped unmerged (from bam file)	% mapped reads & pairs	# uniquely mapped reads & pairs	# mapped bp	Coverage
Scimitar-horned oryx	SB20612	SRR11529474	1349436624	674718312	2466402	0.365545	1344503820	99.6345	173452	8395	156662	0.0128537	139293	19148674	1147.38
	SB20612 shifted		1349436624	674718312	2466402	0.365545	1344503820	99.6345	174831	8449	157933	0.0129559	140300	19287502	1155.7
Sable antelope	HN216	received directly from Koepfli et al. (2019)	274379884	137189942	47720	0.0347839	274284444	99.9652	307786	4687	298412	0.112175	280558	35,572,750	2155.01
	HN216 shifted		274379884	137189942	47720	0.0347839	274284444	99.9652	308715	4687	299341	0.112514	281257	35660729	2160.34
	HN250		281519174	140759587	40367	0.028678	281438440	99.9713	392701	7030	378641	0.139494	355408	45126822	2733.8
	HN250 shifted		281519174	140759587	40367	0.028678	281438440	99.9713	392680	7036	378608	0.139486	355324	45116466	2733.17
Roan antelope	10954	received directly from Gonçalves et al. (2021)	1703570304	851785152	2969983	0.348677	1697630338	99.6513	1659424	187743	1283938	0.0974086	858840	117027637	7120.2
	10954 shifted		1703570304	851785152	2969983	0.348677	1697630338	99.6513	1673821	189368	1295085	0.0982537	867152	118088660	7184.76
	He95	SRR13201332	267882650	133941325	61723	0.0460821	267759204	99.9539	175750	25393	124964	0.0656071	125427	20129367	1224.71
	He95 shifted		267882650	133941325	61723	0.0460821	267759204	99.9539	177395	25691	126013	0.0662212	126743	20339967	1237.53
	He108	SRR13201333	252613972	126306986	101574	0.0804184	252410824	99.9196	492897	34934	423029	0.195119	382275	59105460	3596.1
	He108 shifted		252613972	126306986	101574	0.0804184	252410824	99.9196	496500	35391	425718	0.196545	385714	59643973	3628.86

### Sheet: References
References
Gonçalves M, Siegismund HR, Jansen van Vuuren B, Koepfli K-P, Ferrand N, Godinho R. 2021. De novo whole-genome assembly and resequencing resources for the roan (Hippotragus equinus), an iconic African antelope. G3 11:jkab002.
Hassanin A, Delsuc F, Ropiquet A, Hammer C, Jansen van Vuuren B, Matthee C, Ruiz-Garcia M, Catzeflis F, Areskoug V, Nguyen TT, et al. 2012. Pattern and timing of diversification of cetartiodactyla (Mammalia, Laurasiatheria), as revealed by a comprehensive analysis of mitochondrial genomes. C R Biol 335:32–50.
Hempel E, Bibi F, Faith JT, Brink JS, Kalthoff DC, Kamminga P, Paijmans JLA, Westbury MV, Hofreiter M, Zachos FE. 2021a. Identifying the true number of specimens of the extinct blue antelope (Hippotragus leucophaeus). Sci Rep 11:2100.
Humble E, Dobrynin P, Senn H, Chuven J, Scott AF, Mohr DW, Dudchenko O, Omer AD, Colaric Z, Aiden EL, et al. 2020. Chromosomal‐level genome assembly of the scimitar‐horned oryx: Insights into diversity and demography of a species extinct in the wild. Mol Ecol Resour 20:1668–1681.
Koepfli K-P, Tamazian G, Wildt D, Dobrynin P, Kim C, Frandsen PB, Godinho R, Yurchenko AA, Komissarov A, Krasheninnikova K, et al. 2019. Whole genome sequencing and re-sequencing of the sable antelope (Hippotragus niger): A resource for monitoring diversity in ex situ and in situ populations. G3 9:1785–1793.
